# Alternative promoters used during myeloid differentiation and upon activation change the gene products available for innate immune programs

**DOI:** 10.64898/2026.02.01.703142.1

**Authors:** Miguel Ángel Berrocal-Rubio, Josie Gleeson, Masaki Kato, Diane Delobel, Hitesh Kore, Anthony G. Beckhouse, Dipti Vijayan, Kelly Hitchens, Takeya Kasukawa, Chi Wai Yip, Chen Zhan, Michael B Clark, Benjamin L. Parker, Hazuki Takahashi, Piero Carninci, Suzanne K Butcher, Christine A Wells

**Author notes:** COI JG has received support from Oxford Nanopore Technologies (ONT) to present their findings at scientific conferences. COI AGB is a currently employed by Illumina. COI DV is a currently employed by CSL.

## Abstract

Macrophages are innate immune cells present in most tissues of the body, whose molecular programs are determined by their ontogeny and environment. From the earliest stages of embryonic development, macrophages are recruited into developing tissues where they support organogenesis with trophic factors such as WNT, VEGF and PDGF. While macrophage subsets have been described in different tissues at single cell resolution, little is known about transcript isoforms and proteoforms that underpin their differentiation and function. Here we assessed enhancer, promoter, transcript and proteomic variation as pluripotent stem cells differentiate to macrophages, identifying over 200 previously uncharacterised genes and over 20,000 new mRNA isoforms, updating our current understanding of the human genome, its regulation and potential output. Newly discovered myeloid-expressed transcripts and proteins were enriched for motifs associated with secreted proteins, and these included previously uncharacterised isoforms of growth factors, in which we predict N-terminal changes impact on their location and function. Activation of primary adult monocytes and monocyte-derived macrophages was also characterised by the expression of diverse transcript isoforms, largely arising from alternate transcription initiation sites and predicted to impact on the acute response to bacterial or fungal stimuli. Understanding the full spectrum of gene products expressed by these cells further extends our understanding of the phenotypic plasticity and trophic potential of macrophages in human development and may lead to the discovery of new clinical targets for tissue engineering or immune-related studies.

**Graphical Abstract:** In this manuscript, Berrocal-Rubio and colleagues examined the differentiation of human macrophages using an iPSC model of tissue macrophage biology. Combining long-read sequencing technology with promoter profiling identified over 17, 700 genes implicated in pluripotency-myeloid specification. 7% of transcripts profiled from previously characterised genes were predicted to encode new proteins, and a further 3% of transcripts were derived from genes newly discovered in this project. They confirmed that a high proportion of these alternate transcripts were detectable in primary monocytes but also discovered that activation of primary monocytes led to further alternate promoter usage, with the potential to further diversify the innate immune responses to a broad set of pathogens. The newly described macrophage genes and transcripts encoded proteins enriched for motifs associated with secreted peptides. These data suggest that alternate transcription of macrophage genes leads to new effectors of innate immune function, that include a substantially expanded number of growth factors or secreted proteins. Created in BioRender. Berrocal, M. (2025) https://BioRender.com/d0n47le
