## Supplementary Table 4 for "Alternative promoters used during myeloid differentiation and upon activation change the gene products available for innate immune programs"

### Sheet: iMac+Prog
PANTHER Protein Class	Background genes	genes in set	expected	Fold Enrichment	+/-	raw P value	FDR
integrin	24	9	2.13	4.23	+	0.000126	0.00245
immunoglobulin receptor superfamily	81	30	7.18	4.18	+	3.13e-12	6.11e-10
defense/immunity protein	177	42	15.69	2.68	+	2.21e-09	1.44e-07
ATP-binding cassette (ABC) transporter	27	8	2.39	3.34	+	0.00179	0.0249
GTPase-activating protein	124	28	10.99	2.55	+	2.95e-06	8.21e-05
G-protein modulator	244	53	21.63	2.45	+	6.92e-10	6.75e-08
protein-binding activity modulator	637	83	56.46	1.47	+	0.000335	0.00595
guanyl-nucleotide exchange factor	111	24	9.84	2.44	+	3.17e-05	0.000773
transmembrane signal receptor	403	57	35.72	1.6	+	0.000353	0.00574
C2H2 zinc finger transcription factor	560	70	49.63	1.41	+	0.00299	0.0389
RNA metabolism protein	710	29	62.93	0.46	-	6.18e-07	2.01e-05
ubiquitin-protein ligase	326	13	28.89	0.45	-	0.00076	0.0114
chaperone	179	3	15.87	0.19	-	9.77e-05	0.00212
ribosomal protein	168	0	14.89	< 0.01	-	3.1e-07	1.51e-05
translational protein	313	6	27.74	0.22	-	5.13e-07	2e-05

### Sheet: iPSCs
PANTHER Protein Class	Background genes	genes in set	expected	Fold Enrichment	+/-	raw P value	FDR
ligand-gated ion channel	27	11	2.85	3.85	+	4.63e-05	0.00129
ion channel	170	40	17.97	2.23	+	9.21e-07	4.49e-05
cell adhesion molecule	202	41	21.35	1.92	+	4.01e-05	0.0013
transmembrane signal receptor	403	73	42.59	1.71	+	3.41e-06	0.000133
RNA metabolism protein	710	35	75.04	0.47	-	5.57e-08	3.62e-06
DNA metabolism protein	209	8	22.09	0.36	-	0.000586	0.0127
chaperone	179	6	18.92	0.32	-	0.000539	0.0131
translation factor	101	2	10.67	0.19	-	0.00175	0.0342
translational protein	313	3	33.08	0.09	-	9.47e-12	1.85e-09
ribosomal protein	168	0	17.76	< 0.01	-	1.41e-08	1.38e-06
								6
