## Supplementary Table 6 for "Alternative promoters used during myeloid differentiation and upon activation change the gene products available for innate immune programs"

### Sheet: Sheet1
Proteomics_TxID	associated_terms	term_combination	transcript_id	Sample type expression
BambuTx1	CYTOPLASMIC_DOMAIN, NON_CYTOPLASMIC_DOMAIN, TRANSMEMBRANE	CYTOPLASMIC_DOMAIN, NON_CYTOPLASMIC_DOMAIN, TRANSMEMBRANE	BambuTx12	all
BambuTx10075	SIGNAL_PEPTIDE, NON_CYTOPLASMIC_DOMAIN	NON_CYTOPLASMIC_DOMAIN, SIGNAL_PEPTIDE	denovoTx45370	all
BambuTx10498	NON_CYTOPLASMIC_DOMAIN, SIGNAL_PEPTIDE	NON_CYTOPLASMIC_DOMAIN, SIGNAL_PEPTIDE	denovoTx46396	all
BambuTx10499	NON_CYTOPLASMIC_DOMAIN, SIGNAL_PEPTIDE	NON_CYTOPLASMIC_DOMAIN, SIGNAL_PEPTIDE	denovoTx46397	Progenitors
BambuTx10576	NON_CYTOPLASMIC_DOMAIN, SIGNAL_PEPTIDE	NON_CYTOPLASMIC_DOMAIN, SIGNAL_PEPTIDE	denovoTx46586	all
BambuTx10577	NON_CYTOPLASMIC_DOMAIN, SIGNAL_PEPTIDE	NON_CYTOPLASMIC_DOMAIN, SIGNAL_PEPTIDE	denovoTx46587	Progenitors + iMacs
BambuTx10694	NON_CYTOPLASMIC_DOMAIN, SIGNAL_PEPTIDE	NON_CYTOPLASMIC_DOMAIN, SIGNAL_PEPTIDE	denovoTx46929	Progenitors + iMacs
BambuTx10695	NON_CYTOPLASMIC_DOMAIN, SIGNAL_PEPTIDE	NON_CYTOPLASMIC_DOMAIN, SIGNAL_PEPTIDE	denovoTx46930	Progenitors + iMacs
BambuTx10696	NON_CYTOPLASMIC_DOMAIN, SIGNAL_PEPTIDE	NON_CYTOPLASMIC_DOMAIN, SIGNAL_PEPTIDE	denovoTx46931	Progenitors + iMacs
BambuTx10697	NON_CYTOPLASMIC_DOMAIN, SIGNAL_PEPTIDE	NON_CYTOPLASMIC_DOMAIN, SIGNAL_PEPTIDE	denovoTx46932	Progenitors + iMacs
BambuTx10750	TRANSMEMBRANE, CYTOPLASMIC_DOMAIN, NON_CYTOPLASMIC_DOMAIN	CYTOPLASMIC_DOMAIN, NON_CYTOPLASMIC_DOMAIN, TRANSMEMBRANE	denovoTx47095	Progenitors
BambuTx1079	NON_CYTOPLASMIC_DOMAIN, TRANSMEMBRANE, CYTOPLASMIC_DOMAIN	CYTOPLASMIC_DOMAIN, NON_CYTOPLASMIC_DOMAIN, TRANSMEMBRANE	denovoTx14134	Progenitors
BambuTx11	NON_CYTOPLASMIC_DOMAIN, CYTOPLASMIC_DOMAIN, TRANSMEMBRANE	CYTOPLASMIC_DOMAIN, NON_CYTOPLASMIC_DOMAIN, TRANSMEMBRANE	BambuTx23	all
BambuTx11095	CYTOPLASMIC_DOMAIN, NON_CYTOPLASMIC_DOMAIN, TRANSMEMBRANE	CYTOPLASMIC_DOMAIN, NON_CYTOPLASMIC_DOMAIN, TRANSMEMBRANE	denovoTx47970	iPSC + Progenitors
BambuTx11097	TRANSMEMBRANE, NON_CYTOPLASMIC_DOMAIN, PR02045, CYTOPLASMIC_DOMAIN	CYTOPLASMIC_DOMAIN, NON_CYTOPLASMIC_DOMAIN, PR02045, TRANSMEMBRANE	denovoTx47972	Progenitors
BambuTx1113	NON_CYTOPLASMIC_DOMAIN, SIGNAL_PEPTIDE	NON_CYTOPLASMIC_DOMAIN, SIGNAL_PEPTIDE	denovoTx1426	Progenitors
BambuTx11358	CYTOPLASMIC_DOMAIN, TRANSMEMBRANE, NON_CYTOPLASMIC_DOMAIN	CYTOPLASMIC_DOMAIN, NON_CYTOPLASMIC_DOMAIN, TRANSMEMBRANE	denovoTx48670	iPSC + Progenitors
BambuTx11755	NON_CYTOPLASMIC_DOMAIN, CYTOPLASMIC_DOMAIN, TRANSMEMBRANE	CYTOPLASMIC_DOMAIN, NON_CYTOPLASMIC_DOMAIN, TRANSMEMBRANE	denovoTx49575	Progenitors + iMacs
BambuTx11933	CYTOPLASMIC_DOMAIN, TRANSMEMBRANE, NON_CYTOPLASMIC_DOMAIN	CYTOPLASMIC_DOMAIN, NON_CYTOPLASMIC_DOMAIN, TRANSMEMBRANE	denovoTx49987	all
BambuTx11934	CYTOPLASMIC_DOMAIN, TRANSMEMBRANE, NON_CYTOPLASMIC_DOMAIN	CYTOPLASMIC_DOMAIN, NON_CYTOPLASMIC_DOMAIN, TRANSMEMBRANE	denovoTx49988	Progenitors + iMacs
BambuTx1199	TRANSMEMBRANE, CYTOPLASMIC_DOMAIN, NON_CYTOPLASMIC_DOMAIN	CYTOPLASMIC_DOMAIN, NON_CYTOPLASMIC_DOMAIN, TRANSMEMBRANE	denovoTx14619	Progenitors + iMacs
BambuTx12057	NON_CYTOPLASMIC_DOMAIN, TRANSMEMBRANE, CYTOPLASMIC_DOMAIN	CYTOPLASMIC_DOMAIN, NON_CYTOPLASMIC_DOMAIN, TRANSMEMBRANE	denovoTx50266	all
BambuTx12073	SIGNAL_PEPTIDE, NON_CYTOPLASMIC_DOMAIN	NON_CYTOPLASMIC_DOMAIN, SIGNAL_PEPTIDE	denovoTx50329	iPSC + Progenitors
BambuTx12225	PR02045	PR02045	denovoTx50655	iPSC + Progenitors
BambuTx12231	NON_CYTOPLASMIC_DOMAIN, SIGNAL_PEPTIDE	NON_CYTOPLASMIC_DOMAIN, SIGNAL_PEPTIDE	denovoTx50674	Progenitors + iMacs
BambuTx12469	CYTOPLASMIC_DOMAIN, PR02045, NON_CYTOPLASMIC_DOMAIN, TRANSMEMBRANE	CYTOPLASMIC_DOMAIN, NON_CYTOPLASMIC_DOMAIN, PR02045, TRANSMEMBRANE	denovoTx51261	Progenitors + iMacs
BambuTx12791	CYTOPLASMIC_DOMAIN, TRANSMEMBRANE, NON_CYTOPLASMIC_DOMAIN	CYTOPLASMIC_DOMAIN, NON_CYTOPLASMIC_DOMAIN, TRANSMEMBRANE	denovoTx52039	iMacs
BambuTx12816	CYTOPLASMIC_DOMAIN, NON_CYTOPLASMIC_DOMAIN, TRANSMEMBRANE	CYTOPLASMIC_DOMAIN, NON_CYTOPLASMIC_DOMAIN, TRANSMEMBRANE	denovoTx52100	iMacs
BambuTx12841	NON_CYTOPLASMIC_DOMAIN, SIGNAL_PEPTIDE	NON_CYTOPLASMIC_DOMAIN, SIGNAL_PEPTIDE	denovoTx52157	Progenitors + iMacs
BambuTx12842	SIGNAL_PEPTIDE, NON_CYTOPLASMIC_DOMAIN	NON_CYTOPLASMIC_DOMAIN, SIGNAL_PEPTIDE	denovoTx52158	iMacs
BambuTx12869	TRANSMEMBRANE, NON_CYTOPLASMIC_DOMAIN, CYTOPLASMIC_DOMAIN	CYTOPLASMIC_DOMAIN, NON_CYTOPLASMIC_DOMAIN, TRANSMEMBRANE	denovoTx52203	Progenitors + iMacs
BambuTx13032	NON_CYTOPLASMIC_DOMAIN, SIGNAL_PEPTIDE	NON_CYTOPLASMIC_DOMAIN, SIGNAL_PEPTIDE	denovoTx52628	Progenitors + iMacs
BambuTx13167	TRANSMEMBRANE, NON_CYTOPLASMIC_DOMAIN, CYTOPLASMIC_DOMAIN	CYTOPLASMIC_DOMAIN, NON_CYTOPLASMIC_DOMAIN, TRANSMEMBRANE	denovoTx52957	iMacs
BambuTx132	SIGNAL_PEPTIDE, NON_CYTOPLASMIC_DOMAIN	NON_CYTOPLASMIC_DOMAIN, SIGNAL_PEPTIDE	denovoTx10376	all
BambuTx13423	PR02045	PR02045	denovoTx53587	iMacs
BambuTx13667	SIGNAL_PEPTIDE, NON_CYTOPLASMIC_DOMAIN	NON_CYTOPLASMIC_DOMAIN, SIGNAL_PEPTIDE	denovoTx5421	Progenitors + iMacs
BambuTx13671	SIGNAL_PEPTIDE, NON_CYTOPLASMIC_DOMAIN	NON_CYTOPLASMIC_DOMAIN, SIGNAL_PEPTIDE	denovoTx5422	Progenitors + iMacs
BambuTx13846	PR02045, NON_CYTOPLASMIC_DOMAIN, SIGNAL_PEPTIDE	NON_CYTOPLASMIC_DOMAIN, PR02045, SIGNAL_PEPTIDE	denovoTx54634	iMacs
BambuTx13847	PR02045, NON_CYTOPLASMIC_DOMAIN, SIGNAL_PEPTIDE	NON_CYTOPLASMIC_DOMAIN, PR02045, SIGNAL_PEPTIDE	denovoTx54635	iMacs
BambuTx13858	PR02045	PR02045	denovoTx54676	Progenitors + iMacs
BambuTx13859	SIGNAL_PEPTIDE, NON_CYTOPLASMIC_DOMAIN	NON_CYTOPLASMIC_DOMAIN, SIGNAL_PEPTIDE	denovoTx54677	Progenitors + iMacs
BambuTx13987	SIGNAL_PEPTIDE, NON_CYTOPLASMIC_DOMAIN	NON_CYTOPLASMIC_DOMAIN, SIGNAL_PEPTIDE	denovoTx54999	all
BambuTx14169	NON_CYTOPLASMIC_DOMAIN, SIGNAL_PEPTIDE	NON_CYTOPLASMIC_DOMAIN, SIGNAL_PEPTIDE	denovoTx55402	all
BambuTx14229	PR02045	PR02045	denovoTx5551	Progenitors
BambuTx14252	TRANSMEMBRANE, NON_CYTOPLASMIC_DOMAIN, CYTOPLASMIC_DOMAIN	CYTOPLASMIC_DOMAIN, NON_CYTOPLASMIC_DOMAIN, TRANSMEMBRANE	denovoTx55566	all
BambuTx14421	PR02045	PR02045	denovoTx56055	iMacs
BambuTx14426	NON_CYTOPLASMIC_DOMAIN, SIGNAL_PEPTIDE	NON_CYTOPLASMIC_DOMAIN, SIGNAL_PEPTIDE	denovoTx56073	iPSC + iMacs
BambuTx14499	NON_CYTOPLASMIC_DOMAIN, SIGNAL_PEPTIDE, CYTOPLASMIC_DOMAIN, TRANSMEMBRANE	CYTOPLASMIC_DOMAIN, NON_CYTOPLASMIC_DOMAIN, SIGNAL_PEPTIDE, TRANSMEMBRANE	denovoTx56252	all
BambuTx14580	NON_CYTOPLASMIC_DOMAIN, TRANSMEMBRANE, CYTOPLASMIC_DOMAIN	CYTOPLASMIC_DOMAIN, NON_CYTOPLASMIC_DOMAIN, TRANSMEMBRANE	denovoTx56431	Progenitors + iMacs
BambuTx1459	PR02045	PR02045	denovoTx15598	all
BambuTx14668	NON_CYTOPLASMIC_DOMAIN, SIGNAL_PEPTIDE	NON_CYTOPLASMIC_DOMAIN, SIGNAL_PEPTIDE	denovoTx56628	iMacs
BambuTx14864	TRANSMEMBRANE, NON_CYTOPLASMIC_DOMAIN, CYTOPLASMIC_DOMAIN	CYTOPLASMIC_DOMAIN, NON_CYTOPLASMIC_DOMAIN, TRANSMEMBRANE	denovoTx57101	iPSC + iMacs
BambuTx14957	NON_CYTOPLASMIC_DOMAIN, SIGNAL_PEPTIDE	NON_CYTOPLASMIC_DOMAIN, SIGNAL_PEPTIDE	denovoTx57302	iPSC
BambuTx15014	NON_CYTOPLASMIC_DOMAIN, TRANSMEMBRANE, CYTOPLASMIC_DOMAIN	CYTOPLASMIC_DOMAIN, NON_CYTOPLASMIC_DOMAIN, TRANSMEMBRANE	denovoTx57429	all
BambuTx15137	SIGNAL_PEPTIDE, NON_CYTOPLASMIC_DOMAIN	NON_CYTOPLASMIC_DOMAIN, SIGNAL_PEPTIDE	denovoTx57730	iPSC + iMacs
BambuTx15293	NON_CYTOPLASMIC_DOMAIN, SIGNAL_PEPTIDE	NON_CYTOPLASMIC_DOMAIN, SIGNAL_PEPTIDE	denovoTx58109	iPSC
BambuTx15311	NON_CYTOPLASMIC_DOMAIN, SIGNAL_PEPTIDE	NON_CYTOPLASMIC_DOMAIN, SIGNAL_PEPTIDE	denovoTx58146	iPSC
BambuTx15343	CYTOPLASMIC_DOMAIN, NON_CYTOPLASMIC_DOMAIN, TRANSMEMBRANE, SIGNAL_PEPTIDE	CYTOPLASMIC_DOMAIN, NON_CYTOPLASMIC_DOMAIN, SIGNAL_PEPTIDE, TRANSMEMBRANE	denovoTx58239	iPSC
BambuTx15344	CYTOPLASMIC_DOMAIN, NON_CYTOPLASMIC_DOMAIN, TRANSMEMBRANE, SIGNAL_PEPTIDE	CYTOPLASMIC_DOMAIN, NON_CYTOPLASMIC_DOMAIN, SIGNAL_PEPTIDE, TRANSMEMBRANE	denovoTx58240	iPSC
BambuTx15345	CYTOPLASMIC_DOMAIN, NON_CYTOPLASMIC_DOMAIN, TRANSMEMBRANE, SIGNAL_PEPTIDE	CYTOPLASMIC_DOMAIN, NON_CYTOPLASMIC_DOMAIN, SIGNAL_PEPTIDE, TRANSMEMBRANE	denovoTx58241	iPSC
BambuTx15449	NON_CYTOPLASMIC_DOMAIN, CYTOPLASMIC_DOMAIN, TRANSMEMBRANE	CYTOPLASMIC_DOMAIN, NON_CYTOPLASMIC_DOMAIN, TRANSMEMBRANE	denovoTx58463	iPSC
BambuTx15451	CYTOPLASMIC_DOMAIN, TRANSMEMBRANE, NON_CYTOPLASMIC_DOMAIN	CYTOPLASMIC_DOMAIN, NON_CYTOPLASMIC_DOMAIN, TRANSMEMBRANE	denovoTx58466	iPSC
BambuTx15626	SIGNAL_PEPTIDE, NON_CYTOPLASMIC_DOMAIN	NON_CYTOPLASMIC_DOMAIN, SIGNAL_PEPTIDE	denovoTx58857	iPSC
BambuTx15707	PR02045	PR02045	denovoTx59038	iPSC
BambuTx15821	PR02045	PR02045	denovoTx59234	all
BambuTx15822	PR02045	PR02045	denovoTx59235	iPSC
BambuTx15930	CYTOPLASMIC_DOMAIN, TRANSMEMBRANE, NON_CYTOPLASMIC_DOMAIN	CYTOPLASMIC_DOMAIN, NON_CYTOPLASMIC_DOMAIN, TRANSMEMBRANE	denovoTx59479	iPSC + Progenitors
BambuTx16027	SIGNAL_PEPTIDE, NON_CYTOPLASMIC_DOMAIN	NON_CYTOPLASMIC_DOMAIN, SIGNAL_PEPTIDE	denovoTx59675	iPSC
BambuTx16035	TRANSMEMBRANE, NON_CYTOPLASMIC_DOMAIN, CYTOPLASMIC_DOMAIN	CYTOPLASMIC_DOMAIN, NON_CYTOPLASMIC_DOMAIN, TRANSMEMBRANE	denovoTx59693	all
BambuTx16076	TRANSMEMBRANE, CYTOPLASMIC_DOMAIN, NON_CYTOPLASMIC_DOMAIN	CYTOPLASMIC_DOMAIN, NON_CYTOPLASMIC_DOMAIN, TRANSMEMBRANE	denovoTx59790	iPSC
BambuTx16077	CYTOPLASMIC_DOMAIN, TRANSMEMBRANE, NON_CYTOPLASMIC_DOMAIN	CYTOPLASMIC_DOMAIN, NON_CYTOPLASMIC_DOMAIN, TRANSMEMBRANE	denovoTx59791	iPSC
BambuTx16097	CYTOPLASMIC_DOMAIN, TRANSMEMBRANE, NON_CYTOPLASMIC_DOMAIN	CYTOPLASMIC_DOMAIN, NON_CYTOPLASMIC_DOMAIN, TRANSMEMBRANE	denovoTx59834	iPSC
BambuTx16105	CYTOPLASMIC_DOMAIN, TRANSMEMBRANE, NON_CYTOPLASMIC_DOMAIN	CYTOPLASMIC_DOMAIN, NON_CYTOPLASMIC_DOMAIN, TRANSMEMBRANE	denovoTx59849	iPSC
BambuTx16106	CYTOPLASMIC_DOMAIN, TRANSMEMBRANE, NON_CYTOPLASMIC_DOMAIN	CYTOPLASMIC_DOMAIN, NON_CYTOPLASMIC_DOMAIN, TRANSMEMBRANE	denovoTx59850	iPSC
BambuTx16107	CYTOPLASMIC_DOMAIN, TRANSMEMBRANE, NON_CYTOPLASMIC_DOMAIN	CYTOPLASMIC_DOMAIN, NON_CYTOPLASMIC_DOMAIN, TRANSMEMBRANE	denovoTx59851	iPSC
BambuTx1611	SIGNAL_PEPTIDE, NON_CYTOPLASMIC_DOMAIN	NON_CYTOPLASMIC_DOMAIN, SIGNAL_PEPTIDE	denovoTx16171	Progenitors + iMacs
BambuTx16245	NON_CYTOPLASMIC_DOMAIN, TRANSMEMBRANE, CYTOPLASMIC_DOMAIN	CYTOPLASMIC_DOMAIN, NON_CYTOPLASMIC_DOMAIN, TRANSMEMBRANE	denovoTx60301	iPSC
BambuTx16346	NON_CYTOPLASMIC_DOMAIN, TRANSMEMBRANE, CYTOPLASMIC_DOMAIN	CYTOPLASMIC_DOMAIN, NON_CYTOPLASMIC_DOMAIN, TRANSMEMBRANE	denovoTx60528	iPSC
BambuTx16409	PR02045	PR02045	denovoTx60680	iPSC
BambuTx16591	TRANSMEMBRANE, NON_CYTOPLASMIC_DOMAIN, CYTOPLASMIC_DOMAIN	CYTOPLASMIC_DOMAIN, NON_CYTOPLASMIC_DOMAIN, TRANSMEMBRANE	denovoTx61093	iPSC + Progenitors
BambuTx16598	TRANSMEMBRANE, NON_CYTOPLASMIC_DOMAIN, CYTOPLASMIC_DOMAIN	CYTOPLASMIC_DOMAIN, NON_CYTOPLASMIC_DOMAIN, TRANSMEMBRANE	denovoTx61109	iPSC
BambuTx16599	TRANSMEMBRANE, NON_CYTOPLASMIC_DOMAIN, CYTOPLASMIC_DOMAIN	CYTOPLASMIC_DOMAIN, NON_CYTOPLASMIC_DOMAIN, TRANSMEMBRANE	denovoTx61110	iPSC
BambuTx16620	TRANSMEMBRANE, NON_CYTOPLASMIC_DOMAIN, CYTOPLASMIC_DOMAIN	CYTOPLASMIC_DOMAIN, NON_CYTOPLASMIC_DOMAIN, TRANSMEMBRANE	denovoTx61155	iPSC
BambuTx1669	NON_CYTOPLASMIC_DOMAIN, PR02045, SIGNAL_PEPTIDE	NON_CYTOPLASMIC_DOMAIN, PR02045, SIGNAL_PEPTIDE	denovoTx16413	Progenitors + iMacs
BambuTx16698	CYTOPLASMIC_DOMAIN, NON_CYTOPLASMIC_DOMAIN, TRANSMEMBRANE	CYTOPLASMIC_DOMAIN, NON_CYTOPLASMIC_DOMAIN, TRANSMEMBRANE	denovoTx61343	iPSC
BambuTx16699	SIGNAL_PEPTIDE, NON_CYTOPLASMIC_DOMAIN	NON_CYTOPLASMIC_DOMAIN, SIGNAL_PEPTIDE	denovoTx61344	iPSC
BambuTx16847	TRANSMEMBRANE, NON_CYTOPLASMIC_DOMAIN, CYTOPLASMIC_DOMAIN	CYTOPLASMIC_DOMAIN, NON_CYTOPLASMIC_DOMAIN, TRANSMEMBRANE	denovoTx61638	iPSC
BambuTx16927	TRANSMEMBRANE, CYTOPLASMIC_DOMAIN, NON_CYTOPLASMIC_DOMAIN	CYTOPLASMIC_DOMAIN, NON_CYTOPLASMIC_DOMAIN, TRANSMEMBRANE	denovoTx61796	iPSC
BambuTx16933	CYTOPLASMIC_DOMAIN, NON_CYTOPLASMIC_DOMAIN, TRANSMEMBRANE	CYTOPLASMIC_DOMAIN, NON_CYTOPLASMIC_DOMAIN, TRANSMEMBRANE	denovoTx61809	iPSC
BambuTx17202	TRANSMEMBRANE, NON_CYTOPLASMIC_DOMAIN, CYTOPLASMIC_DOMAIN	CYTOPLASMIC_DOMAIN, NON_CYTOPLASMIC_DOMAIN, TRANSMEMBRANE	denovoTx62446	iPSC + iMacs
BambuTx17311	TRANSMEMBRANE, NON_CYTOPLASMIC_DOMAIN, CYTOPLASMIC_DOMAIN	CYTOPLASMIC_DOMAIN, NON_CYTOPLASMIC_DOMAIN, TRANSMEMBRANE	denovoTx62659	iPSC
BambuTx17312	TRANSMEMBRANE, NON_CYTOPLASMIC_DOMAIN, CYTOPLASMIC_DOMAIN	CYTOPLASMIC_DOMAIN, NON_CYTOPLASMIC_DOMAIN, TRANSMEMBRANE	denovoTx62660	iPSC
BambuTx17328	NON_CYTOPLASMIC_DOMAIN, SIGNAL_PEPTIDE	NON_CYTOPLASMIC_DOMAIN, SIGNAL_PEPTIDE	denovoTx62690	iPSC
BambuTx17329	TRANSMEMBRANE, CYTOPLASMIC_DOMAIN, NON_CYTOPLASMIC_DOMAIN	CYTOPLASMIC_DOMAIN, NON_CYTOPLASMIC_DOMAIN, TRANSMEMBRANE	denovoTx62691	iPSC
BambuTx17330	NON_CYTOPLASMIC_DOMAIN, SIGNAL_PEPTIDE	NON_CYTOPLASMIC_DOMAIN, SIGNAL_PEPTIDE	denovoTx62692	iPSC
BambuTx17700	SIGNAL_PEPTIDE, NON_CYTOPLASMIC_DOMAIN	NON_CYTOPLASMIC_DOMAIN, SIGNAL_PEPTIDE	denovoTx63509	iPSC
BambuTx17815	CYTOPLASMIC_DOMAIN, TRANSMEMBRANE, NON_CYTOPLASMIC_DOMAIN	CYTOPLASMIC_DOMAIN, NON_CYTOPLASMIC_DOMAIN, TRANSMEMBRANE	denovoTx63721	iPSC
BambuTx17959	NON_CYTOPLASMIC_DOMAIN, SIGNAL_PEPTIDE, PR02045	NON_CYTOPLASMIC_DOMAIN, PR02045, SIGNAL_PEPTIDE	denovoTx64080	iPSC
BambuTx18001	NON_CYTOPLASMIC_DOMAIN, SIGNAL_PEPTIDE	NON_CYTOPLASMIC_DOMAIN, SIGNAL_PEPTIDE	denovoTx64183	iPSC
BambuTx18052	NON_CYTOPLASMIC_DOMAIN, SIGNAL_PEPTIDE	NON_CYTOPLASMIC_DOMAIN, SIGNAL_PEPTIDE	denovoTx64275	iPSC
BambuTx18054	NON_CYTOPLASMIC_DOMAIN, SIGNAL_PEPTIDE	NON_CYTOPLASMIC_DOMAIN, SIGNAL_PEPTIDE	denovoTx64277	iPSC
BambuTx18283	SIGNAL_PEPTIDE, NON_CYTOPLASMIC_DOMAIN	NON_CYTOPLASMIC_DOMAIN, SIGNAL_PEPTIDE	denovoTx64825	iPSC
BambuTx18349	PR02045	PR02045	denovoTx65006	iPSC
BambuTx18368	PR02045	PR02045	denovoTx65048	iPSC
BambuTx18408	SIGNAL_PEPTIDE, NON_CYTOPLASMIC_DOMAIN	NON_CYTOPLASMIC_DOMAIN, SIGNAL_PEPTIDE	denovoTx65145	iPSC
BambuTx18482	NON_CYTOPLASMIC_DOMAIN, SIGNAL_PEPTIDE	NON_CYTOPLASMIC_DOMAIN, SIGNAL_PEPTIDE	denovoTx65317	iPSC + iMacs
BambuTx18646	SIGNAL_PEPTIDE, NON_CYTOPLASMIC_DOMAIN	NON_CYTOPLASMIC_DOMAIN, SIGNAL_PEPTIDE	denovoTx65721	iPSC
BambuTx18650	CYTOPLASMIC_DOMAIN, TRANSMEMBRANE, NON_CYTOPLASMIC_DOMAIN	CYTOPLASMIC_DOMAIN, NON_CYTOPLASMIC_DOMAIN, TRANSMEMBRANE	denovoTx65726	iPSC
BambuTx18675	CYTOPLASMIC_DOMAIN, NON_CYTOPLASMIC_DOMAIN, TRANSMEMBRANE	CYTOPLASMIC_DOMAIN, NON_CYTOPLASMIC_DOMAIN, TRANSMEMBRANE	denovoTx65782	iPSC
BambuTx18707	PR02045	PR02045	denovoTx65863	iPSC
BambuTx18708	PR02045	PR02045	denovoTx65864	iPSC + iMacs
BambuTx18835	TRANSMEMBRANE, CYTOPLASMIC_DOMAIN, NON_CYTOPLASMIC_DOMAIN	CYTOPLASMIC_DOMAIN, NON_CYTOPLASMIC_DOMAIN, TRANSMEMBRANE	denovoTx66148	iPSC
BambuTx18963	NON_CYTOPLASMIC_DOMAIN, TRANSMEMBRANE, CYTOPLASMIC_DOMAIN	CYTOPLASMIC_DOMAIN, NON_CYTOPLASMIC_DOMAIN, TRANSMEMBRANE	denovoTx66424	iPSC
BambuTx19254	PR02045	PR02045	denovoTx67086	all
BambuTx19296	SIGNAL_PEPTIDE, NON_CYTOPLASMIC_DOMAIN	NON_CYTOPLASMIC_DOMAIN, SIGNAL_PEPTIDE	denovoTx67177	iPSC
BambuTx19297	SIGNAL_PEPTIDE, NON_CYTOPLASMIC_DOMAIN	NON_CYTOPLASMIC_DOMAIN, SIGNAL_PEPTIDE	denovoTx67178	iPSC
BambuTx19375	TRANSMEMBRANE, CYTOPLASMIC_DOMAIN, NON_CYTOPLASMIC_DOMAIN	CYTOPLASMIC_DOMAIN, NON_CYTOPLASMIC_DOMAIN, TRANSMEMBRANE	denovoTx67395	iPSC
BambuTx19432	SIGNAL_PEPTIDE, NON_CYTOPLASMIC_DOMAIN	NON_CYTOPLASMIC_DOMAIN, SIGNAL_PEPTIDE	denovoTx67540	iPSC + Progenitors
BambuTx19480	TRANSMEMBRANE, CYTOPLASMIC_DOMAIN, NON_CYTOPLASMIC_DOMAIN	CYTOPLASMIC_DOMAIN, NON_CYTOPLASMIC_DOMAIN, TRANSMEMBRANE	denovoTx67629	iPSC
BambuTx19481	TRANSMEMBRANE, NON_CYTOPLASMIC_DOMAIN, CYTOPLASMIC_DOMAIN	CYTOPLASMIC_DOMAIN, NON_CYTOPLASMIC_DOMAIN, TRANSMEMBRANE	denovoTx67630	iPSC
BambuTx19483	TRANSMEMBRANE, CYTOPLASMIC_DOMAIN, NON_CYTOPLASMIC_DOMAIN	CYTOPLASMIC_DOMAIN, NON_CYTOPLASMIC_DOMAIN, TRANSMEMBRANE	denovoTx67632	iPSC
BambuTx19537	TRANSMEMBRANE, CYTOPLASMIC_DOMAIN, NON_CYTOPLASMIC_DOMAIN	CYTOPLASMIC_DOMAIN, NON_CYTOPLASMIC_DOMAIN, TRANSMEMBRANE	denovoTx67770	iPSC
BambuTx19660	NON_CYTOPLASMIC_DOMAIN, SIGNAL_PEPTIDE	NON_CYTOPLASMIC_DOMAIN, SIGNAL_PEPTIDE	denovoTx68075	iPSC
BambuTx19717	CYTOPLASMIC_DOMAIN, TRANSMEMBRANE, NON_CYTOPLASMIC_DOMAIN	CYTOPLASMIC_DOMAIN, NON_CYTOPLASMIC_DOMAIN, TRANSMEMBRANE	denovoTx68196	iPSC + Progenitors
BambuTx19895	TRANSMEMBRANE, NON_CYTOPLASMIC_DOMAIN, CYTOPLASMIC_DOMAIN	CYTOPLASMIC_DOMAIN, NON_CYTOPLASMIC_DOMAIN, TRANSMEMBRANE	denovoTx68592	iPSC
BambuTx19896	TRANSMEMBRANE, NON_CYTOPLASMIC_DOMAIN, CYTOPLASMIC_DOMAIN	CYTOPLASMIC_DOMAIN, NON_CYTOPLASMIC_DOMAIN, TRANSMEMBRANE	denovoTx68593	iPSC
BambuTx19910	SIGNAL_PEPTIDE, NON_CYTOPLASMIC_DOMAIN	NON_CYTOPLASMIC_DOMAIN, SIGNAL_PEPTIDE	denovoTx68646	iPSC
BambuTx19976	NON_CYTOPLASMIC_DOMAIN, SIGNAL_PEPTIDE	NON_CYTOPLASMIC_DOMAIN, SIGNAL_PEPTIDE	denovoTx68774	iPSC
BambuTx20034	CYTOPLASMIC_DOMAIN, NON_CYTOPLASMIC_DOMAIN, TRANSMEMBRANE	CYTOPLASMIC_DOMAIN, NON_CYTOPLASMIC_DOMAIN, TRANSMEMBRANE	denovoTx68910	iPSC
BambuTx20061	NON_CYTOPLASMIC_DOMAIN, SIGNAL_PEPTIDE	NON_CYTOPLASMIC_DOMAIN, SIGNAL_PEPTIDE	denovoTx68969	iPSC + Progenitors
BambuTx20163	PR02045	PR02045	denovoTx69224	iPSC
BambuTx20171	SIGNAL_PEPTIDE, NON_CYTOPLASMIC_DOMAIN	NON_CYTOPLASMIC_DOMAIN, SIGNAL_PEPTIDE	denovoTx69234	iPSC
BambuTx20883	TRANSMEMBRANE, NON_CYTOPLASMIC_DOMAIN, CYTOPLASMIC_DOMAIN	CYTOPLASMIC_DOMAIN, NON_CYTOPLASMIC_DOMAIN, TRANSMEMBRANE	denovoTx8703	all
BambuTx20940	PR02045	PR02045	denovoTx8863	all
BambuTx20941	PR02045	PR02045	denovoTx8864	all
BambuTx2870	PR02045	PR02045	denovoTx20988	all
BambuTx2871	PR02045	PR02045	denovoTx20989	all
BambuTx3394	PR02045	PR02045	denovoTx230	all
BambuTx356	SIGNAL_PEPTIDE, NON_CYTOPLASMIC_DOMAIN	NON_CYTOPLASMIC_DOMAIN, SIGNAL_PEPTIDE	denovoTx11417	all
BambuTx3635	NON_CYTOPLASMIC_DOMAIN, SIGNAL_PEPTIDE	NON_CYTOPLASMIC_DOMAIN, SIGNAL_PEPTIDE	denovoTx24144	Progenitors + iMacs
BambuTx3786	NON_CYTOPLASMIC_DOMAIN, TRANSMEMBRANE, CYTOPLASMIC_DOMAIN	CYTOPLASMIC_DOMAIN, NON_CYTOPLASMIC_DOMAIN, TRANSMEMBRANE	denovoTx24748	Progenitors + iMacs
BambuTx3844	NON_CYTOPLASMIC_DOMAIN, SIGNAL_PEPTIDE	NON_CYTOPLASMIC_DOMAIN, SIGNAL_PEPTIDE	denovoTx24964	all
BambuTx4152	SIGNAL_PEPTIDE, NON_CYTOPLASMIC_DOMAIN	NON_CYTOPLASMIC_DOMAIN, SIGNAL_PEPTIDE	denovoTx26151	all
BambuTx42	CYTOPLASMIC_DOMAIN, NON_CYTOPLASMIC_DOMAIN, TRANSMEMBRANE	CYTOPLASMIC_DOMAIN, NON_CYTOPLASMIC_DOMAIN, TRANSMEMBRANE	BambuTx77	iPSC
BambuTx4301	NON_CYTOPLASMIC_DOMAIN, SIGNAL_PEPTIDE	NON_CYTOPLASMIC_DOMAIN, SIGNAL_PEPTIDE	denovoTx26911	Progenitors + iMacs
BambuTx4335	TRANSMEMBRANE, CYTOPLASMIC_DOMAIN, NON_CYTOPLASMIC_DOMAIN	CYTOPLASMIC_DOMAIN, NON_CYTOPLASMIC_DOMAIN, TRANSMEMBRANE	denovoTx27116	Progenitors
BambuTx4760	TRANSMEMBRANE, CYTOPLASMIC_DOMAIN, NON_CYTOPLASMIC_DOMAIN	CYTOPLASMIC_DOMAIN, NON_CYTOPLASMIC_DOMAIN, TRANSMEMBRANE	denovoTx28690	all
BambuTx5	NON_CYTOPLASMIC_DOMAIN, TRANSMEMBRANE, CYTOPLASMIC_DOMAIN	CYTOPLASMIC_DOMAIN, NON_CYTOPLASMIC_DOMAIN, TRANSMEMBRANE	BambuTx18	all
BambuTx5026	TRANSMEMBRANE, NON_CYTOPLASMIC_DOMAIN, PR02045, CYTOPLASMIC_DOMAIN	CYTOPLASMIC_DOMAIN, NON_CYTOPLASMIC_DOMAIN, PR02045, TRANSMEMBRANE	denovoTx29645	Progenitors + iMacs
BambuTx544	SIGNAL_PEPTIDE, NON_CYTOPLASMIC_DOMAIN	NON_CYTOPLASMIC_DOMAIN, SIGNAL_PEPTIDE	denovoTx12195	Progenitors + iMacs
BambuTx590	PR02045	PR02045	denovoTx12324	Progenitors + iMacs
BambuTx6404	NON_CYTOPLASMIC_DOMAIN, CYTOPLASMIC_DOMAIN, TRANSMEMBRANE	CYTOPLASMIC_DOMAIN, NON_CYTOPLASMIC_DOMAIN, TRANSMEMBRANE	denovoTx34884	Progenitors
BambuTx6405	SIGNAL_PEPTIDE, NON_CYTOPLASMIC_DOMAIN	NON_CYTOPLASMIC_DOMAIN, SIGNAL_PEPTIDE	denovoTx34885	Progenitors
BambuTx6642	SIGNAL_PEPTIDE, NON_CYTOPLASMIC_DOMAIN, PR02045	NON_CYTOPLASMIC_DOMAIN, PR02045, SIGNAL_PEPTIDE	denovoTx35809	Progenitors
BambuTx6883	CYTOPLASMIC_DOMAIN, NON_CYTOPLASMIC_DOMAIN, TRANSMEMBRANE	CYTOPLASMIC_DOMAIN, NON_CYTOPLASMIC_DOMAIN, TRANSMEMBRANE	denovoTx36630	all
BambuTx7607	SIGNAL_PEPTIDE, NON_CYTOPLASMIC_DOMAIN	NON_CYTOPLASMIC_DOMAIN, SIGNAL_PEPTIDE	denovoTx38956	all
BambuTx7813	TRANSMEMBRANE, CYTOPLASMIC_DOMAIN, NON_CYTOPLASMIC_DOMAIN	CYTOPLASMIC_DOMAIN, NON_CYTOPLASMIC_DOMAIN, TRANSMEMBRANE	denovoTx39508	iPSC + Progenitors
BambuTx7933	SIGNAL_PEPTIDE, NON_CYTOPLASMIC_DOMAIN	NON_CYTOPLASMIC_DOMAIN, SIGNAL_PEPTIDE	denovoTx39832	Progenitors
BambuTx7934	SIGNAL_PEPTIDE, NON_CYTOPLASMIC_DOMAIN	NON_CYTOPLASMIC_DOMAIN, SIGNAL_PEPTIDE	denovoTx39833	Progenitors + iMacs
BambuTx8054	PR02045	PR02045	denovoTx40155	all
BambuTx8342	PR02045	PR02045	denovoTx40846	all
BambuTx8343	PR02045	PR02045	denovoTx40847	all
BambuTx8378	PR02045	PR02045	denovoTx40958	Progenitors + iMacs
BambuTx8380	PR02045	PR02045	denovoTx40960	all
BambuTx8381	PR02045	PR02045	denovoTx40961	Progenitors + iMacs
BambuTx8453	CYTOPLASMIC_DOMAIN, NON_CYTOPLASMIC_DOMAIN, TRANSMEMBRANE	CYTOPLASMIC_DOMAIN, NON_CYTOPLASMIC_DOMAIN, TRANSMEMBRANE	denovoTx41159	Progenitors + iMacs
BambuTx8660	NON_CYTOPLASMIC_DOMAIN, TRANSMEMBRANE, CYTOPLASMIC_DOMAIN	CYTOPLASMIC_DOMAIN, NON_CYTOPLASMIC_DOMAIN, TRANSMEMBRANE	denovoTx41732	all
BambuTx8931	TRANSMEMBRANE, NON_CYTOPLASMIC_DOMAIN, CYTOPLASMIC_DOMAIN	CYTOPLASMIC_DOMAIN, NON_CYTOPLASMIC_DOMAIN, TRANSMEMBRANE	denovoTx42409	Progenitors
BambuTx8999	TRANSMEMBRANE, CYTOPLASMIC_DOMAIN, NON_CYTOPLASMIC_DOMAIN, SIGNAL_PEPTIDE	CYTOPLASMIC_DOMAIN, NON_CYTOPLASMIC_DOMAIN, SIGNAL_PEPTIDE, TRANSMEMBRANE	denovoTx42631	all
BambuTx9263	NON_CYTOPLASMIC_DOMAIN, SIGNAL_PEPTIDE	NON_CYTOPLASMIC_DOMAIN, SIGNAL_PEPTIDE	denovoTx43266	all
BambuTx9656	SIGNAL_PEPTIDE, NON_CYTOPLASMIC_DOMAIN	NON_CYTOPLASMIC_DOMAIN, SIGNAL_PEPTIDE	denovoTx44267	Progenitors
BambuTx9917	NON_CYTOPLASMIC_DOMAIN, SIGNAL_PEPTIDE	NON_CYTOPLASMIC_DOMAIN, SIGNAL_PEPTIDE	denovoTx44942	Progenitors + iMacs
