## Supplementary Table 11 for "Alternative promoters used during myeloid differentiation and upon activation change the gene products available for innate immune programs"

### Sheet: Sheet1
Transcript_ID	new_id	Corrected_geneID	corrected_gene_name	previous_geneID	previous_gene_name
denovoTx41275	BambuTx8491	ENSG00000145362.21	ANK2	BambuGene_nas_ENSG00000248152.2	ANK2-AS1-AS
denovoTx61808	BambuTx16932	ENSG00000198010.13	DLGAP2	BambuGene_nas_ENSG00000282759.1	ENSG00000282759-AS
denovoTx61809	BambuTx16933	ENSG00000198010.13	DLGAP2	BambuGene_nas_ENSG00000282759.1	ENSG00000282759-AS
denovoTx61810	BambuTx16934	ENSG00000198010.13	DLGAP2	BambuGene_nas_ENSG00000282759.1	ENSG00000282759-AS
denovoTx61811	BambuTx16935	ENSG00000198010.13	DLGAP2	BambuGene_nas_ENSG00000282759.1	ENSG00000282759-AS
denovoTx68756	BambuTx19965	ENSG00000198010.13	DLGAP2	BambuGene_nas_ENSG00000282759.1	ENSG00000282759-AS
denovoTx11416	BambuTx355	ENSG00000006837.12	CDKL3	BambuGene_nas_ENSG00000119048.8	UBE2B-AS
denovoTx11418	BambuTx357	ENSG00000006837.12	CDKL3	BambuGene_nas_ENSG00000119048.8	UBE2B-AS
denovoTx11417	BambuTx356	ENSG00000006837.12	CDKL3	BambuGene_nas_ENSG00000119048.8	UBE2B-AS
denovoTx41732	BambuTx8660	ENSG00000006837.12	CDKL3	BambuGene_nas_ENSG00000119048.8	UBE2B-AS
denovoTx61532	BambuTx16797	ENSG00000127928.13	GNGT1	BambuGene_nas_ENSG00000237729.2	ENSG00000237729-AS
denovoTx68689	BambuTx19934	ENSG00000127928.13	GNGT1	BambuGene_nas_ENSG00000237729.2	ENSG00000237729-AS
denovoTx50204	BambuTx12029	ENSG00000124097.8	HMGB1P1	BambuGene_nas_ENSG00000286052.1	ENSG00000286052-AS
denovoTx50203	BambuTx12028	ENSG00000124097.8	HMGB1P1	BambuGene_nas_ENSG00000286052.1	ENSG00000286052-AS
denovoTx35418	BambuTx6552	ENSG00000124097.8	HMGB1P1	BambuGene_nas_ENSG00000286052.1	ENSG00000286052-AS
denovoTx54808	BambuTx13910	ENSG00000124097.8	HMGB1P1	BambuGene_nas_ENSG00000286052.1	ENSG00000286052-AS
denovoTx57015	BambuTx14825	ENSG00000124097.8	HMGB1P1	BambuGene_nas_ENSG00000286052.1	ENSG00000286052-AS
denovoTx49695	BambuTx11804	ENSG00000131398.15	KCNC3	BambuGene_nas_ENSG00000131408.15	NR1H2-AS
denovoTx49696	BambuTx11805	ENSG00000131398.15	KCNC3	BambuGene_nas_ENSG00000131408.15	NR1H2-AS
denovoTx54666	BambuTx13856	ENSG00000131398.15	KCNC3	BambuGene_nas_ENSG00000131408.15	NR1H2-AS
denovoTx21967	BambuTx3110	ENSG00000109906.15	ZBTB16	BambuGene_nas_ENSG00000256947.1	ENSG00000256947-AS
denovoTx45426	BambuTx10095	ENSG00000109906.15	ZBTB16	BambuGene_nas_ENSG00000256947.1	ENSG00000256947-AS
denovoTx17792	BambuTx2004	ENSG00000175787.17	ZNF169	BambuGene_nas_ENSG00000230262.8	LINC02603-AS
denovoTx43985	BambuTx9537	ENSG00000175787.17	ZNF169	BambuGene_nas_ENSG00000230262.8	LINC02603-AS
denovoTx43986	BambuTx9538	ENSG00000175787.17	ZNF169	BambuGene_nas_ENSG00000230262.8	LINC02603-AS
denovoTx43987	BambuTx9539	ENSG00000175787.17	ZNF169	BambuGene_nas_ENSG00000230262.8	LINC02603-AS
denovoTx62446	BambuTx17202	ENSG00000175787.17	ZNF169	BambuGene_nas_ENSG00000230262.8	LINC02603-AS
